# Direct lineage conversion of postnatal mouse cortical astrocytes to oligodendrocyte lineage cells

**DOI:** 10.1101/2024.05.28.596294

**Authors:** Justine Bajohr, Erica Y. Scott, Arman Olfat, Mehrshad Sadria, Kevin Lee, Maria Fahim, Hiba T. Taha, Daniela Lozano Casasbuenas, Ann Derham, Scott A. Yuzwa, Gary D. Bader, Maryam Faiz

## Abstract

Oligodendrocyte lineage cells (OLCs) are lost in many CNS diseases. Here, we investigate the generation of new OLCs via ectopic expression of *Sox10*, *Olig2* or *Nkxc.2* in mouse postnatal astrocytes. Using stringent analyses including, Aldh1l1-astrocyte fate mapping and live cell imaging we confirm that *Sox10* and *Olig2*, but not *Nkxc.2*, convert Aldh1l1^pos^ astrocytes to induced OLCs (iOLCs). With single cell RNA sequencing (scRNA-seq) we uncover the molecular signatures of iOLCs. Transcriptomic analysis of *Sox10*- and control cultures over time reveals a clear trajectory from astrocytes to iOLCs. Finally, perturbation models CellOracle and Fatecode support the idea that *Sox10* drives cells towards a terminal iOLC fate. Altogether, this multidimensional analysis shows bonafide conversion of astrocytes to iOLCs using *Sox10* or *Olig2* and provides a foundation for astrocyte DLR strategies to promote OLC repair.
