## Supplemental Table 1 for "Direct lineage conversion of postnatal mouse cortical astrocytes to oligodendrocyte lineage cells"

Marker	Cell Length (um)	Nucleus size (um)	# of branches from soma	Primary branch thickness (thinnest) (um)	Primary branch thickness (thickest) (um)
Aldh1l1-tdTomato	101.4	11.1	1	12.8	12.8
Aldh1l1-tdTomato	52.6	17.7	0
Aldh1l1-tdTomato	87.5	18.1	3	4	19.9
Aldh1l1-tdTomato	38.3	15.2	0
Aldh1l1-tdTomato	84.6	18.9	2	3	16.3
Aldh1l1-tdTomato	46.4	16.9	0
Aldh1l1-tdTomato	80.4	19.1	3	3.9	10.9
Aldh1l1-tdTomato	72.6	17.6	2	5.7	18.1
Aldh1l1-tdTomato	66.3	17.5	1	15.9
Aldh1l1-tdTomato	89	16.6	2	5.7	17.9
Aldh1l1-tdTomato	79.3	22.5	0
Aldh1l1-tdTomato	85.3	15.8	0
Aldh1l1-tdTomato	126.6	23.2	4	3.3	13.2
Aldh1l1-tdTomato	92	23	2	4.1	6.9
Aldh1l1-tdTomato	65.8	20.7	2	10	16.9
Aldh1l1-tdTomato	64.8	18.1	2	17.2	18.6
Aldh1l1-tdTomato	66.8	16.6	0
Aldh1l1-tdTomato	101.9	21.6	0
Aldh1l1-tdTomato	54.3	13.9	1	6.8
Aldh1l1-tdTomato	109.6	18.8	0
Aldh1l1-tdTomato	83.6	13.8	1	0.9
Aldh1l1-tdTomato	97	17.7	0
Aldh1l1-tdTomato	44.8	17.9	0
Aldh1l1-tdTomato	87.8	18.7	3	1.6	18.3
Aldh1l1-tdTomato	66.7	12.7	2	12.3	26.9
Aldh1l1-tdTomato	48.5	17.4	0
Aldh1l1-tdTomato	111.4	20.1	4	1	4.5
Aldh1l1-tdTomato	43.7	17.3	1	2.7
Aldh1l1-tdTomato	37.3	16.5	0
Aldh1l1-tdTomato	103.1	24.1	0
Aldh1l1-tdTomato	99	18.5	0
Aldh1l1-tdTomato	132.4	18.4	0
Aldh1l1-tdTomato	68.3	15.7	2	1.7	7.7
Aldh1l1-tdTomato	36.7	13.4	1	2.2
Aldh1l1-tdTomato	81.5	17.5	1	6.2
Aldh1l1-tdTomato	134.3	16	5	2.6	11
Aldh1l1-tdTomato	31.1	25.5	0
Aldh1l1-tdTomato	60	17.3	0
Aldh1l1-tdTomato	78.7	23.6	0
Aldh1l1-tdTomato	135.6	25.4	0
Aldh1l1-tdTomato	59.3	18.9	2	1.5	5.8
Aldh1l1-tdTomato	101.1	14	0
Aldh1l1-tdTomato	56.3	20.3	0
Aldh1l1-tdTomato	35	14.7	5	5.5	10.7
Aldh1l1-tdTomato	92.9	18.1	0
Aldh1l1-tdTomato	102.5	16.6	1	1.5
Aldh1l1-tdTomato	58.6	18.8	2	1.6	7.5
Aldh1l1-tdTomato	73.9	16.8	1	8.3
Aldh1l1-tdTomato	52.1	17.1	0
Aldh1l1-tdTomato	79.5	20.1	1	5.6
Aldh1l1-tdTomato	66.6	17.5	2	3.4	10
Aldh1l1-tdTomato	50.1	22	0
Aldh1l1-tdTomato	75.1	19.4	4	2.3	9
Aldh1l1-tdTomato	49.5	17.5	1	3.7
Aldh1l1-tdTomato	52.9	15.4	0
Aldh1l1-tdTomato	40.9	15.9	0
Aldh1l1-tdTomato	76.5	17.8	0
Aldh1l1-tdTomato	64.6	15.4	3	2	7
Aldh1l1-tdTomato	78	18.6	0
Aldh1l1-tdTomato	42.6	15.5	0
Aldh1l1-tdTomato	71.5	18.3	2	3	8.5
Aldh1l1-tdTomato	85.1	17.8	0
Aldh1l1-tdTomato	107.1	19.8	3	2	5.7
Aldh1l1-tdTomato	129.5	17.5	3	2	19.7
Aldh1l1-tdTomato	68.1	17.3	0
Aldh1l1-tdTomato	33.8	16.7	0
Aldh1l1-tdTomato	58	27.4	1	4.4
Aldh1l1-tdTomato	81.9	19.8	2	1.7	7.4
Aldh1l1-tdTomato	95	19.5	0
Aldh1l1-tdTomato	86.8	18.7	0
PDGFra	55.3	9	5	0.7	1.6
PDGFra	39.8	11.1	6	0.8	1.7
PDGFra	68.4	12	6	1.3	2.3
PDGFra	69.9	12.3	8	1.1	1.5
PDGFra	45.3	9.3	2	1.2	1.3
PDGFra	57.8	11.3	4	0.6	1.7
PDGFra	71.3	11.3	3	1.2	1.6
PDGFra	62.2	11.9	5	0.8	2.6
PDGFra	72	14.5	6	0.9	1.8
PDGFra	78.8	10.5	3	1.1	3.5
PDGFra	76.9	8.6	5	0.9	2.2
PDGFra	56.5	9.8	4	1	2.5
PDGFra	67.4	12.7	6	1.1	4.4
PDGFra	95.7	14	5	1.7	2.5
PDGFra	92.7	8.9	5	0.8	1.6
PDGFra	73.2	6.3	5	1	1.7
PDGFra	63.1	9.4	5	1.1	2.3
PDGFra	45.8	10.5	6	1.2	1.6
PDGFra	58.8	9.3	6	0.7	2.3
PDGFra	39.3	8.9	5	0.8	2.1
PDGFra	59.3	11.1	3	2	2.5
PDGFra	61.5	11.6	4	1.6	2.1
PDGFra	45.9	9.5	4	1.1	1.7
PDGFra	32.4	6.7	4	1	2
PDGFra	55.3	9.4	4	0.9	3.1
PDGFra	86.8	16.6	3	1.5	1.5
PDGFra	37.7	6.9	3	0.8	1.1
PDGFra	46.1	8.7	6	0.6	2.7
PDGFra	49.6	9.9	6	0.8	2.2
PDGFra	76	10	9	0.9	1.7
PDGFra	88.4	11.3	6	1.3	2.7
PDGFra	36.3	12.9	2	0.8	1
PDGFra	74.7	12	3	1.3	3.5
PDGFra	46.3	10	3	1.1	2.7
PDGFra	88.3	9.4	5	0.8	3
PDGFra	111.3	14.1	5	0.9	1.7
PDGFra	36.3	8	3	0.5	2
PDGFra	76.8	9.5	5	1	1.6
PDGFra	91	12.2	3	1.6	6.4
PDGFra	38.7	10.2	2	1.6	3.1
PDGFra	73.5	12	5	1.1	4.2
PDGFra	44.3	9.4	3	1.7	2.1
PDGFra	43.2	7.8	3	0.9	1.3
PDGFra	70.9	10.4	4	0.8	2.3
PDGFra	99.2	9.3	2	0.6	1.5
PDGFra	66.1	10.2	5	1.4	2.4
PDGFra	79.4	7.3	2	0.8	1.7
PDGFra	66.1	10.2	10	1	2.3
PDGFra	60.4	11.6	2	1	3.9
PDGFra	47.1	9.9	7	0.6	1.8
PDGFra	61.5	9.2	6	0.6	2
PDGFra	83.1	8.1	6	0.8	3.8
PDGFra	63.1	10.7	4	1.9	2.8
PDGFra	78.6	10.8	8	0.8	2.2
PDGFra	48.2	9.5	3	1.2	1.4
PDGFra	70.3	11.9	2	1.9	2.2
PDGFra	59.1	8.9	3	1.6	2.1
PDGFra	62.2	13	6	1	1.7
PDGFra	75.6	14.5	5	0.9	2.4
PDGFra	77.1	9.5	5	0.8	1.7
PDGFra	103.4	8.7	3	1.6	1.9
PDGFra	70.8	10.4	7	0.8	3.4
PDGFra	44.6	8.8	6	0.5	3.2
PDGFra	76.2	13.3	3	0.7	3
PDGFra	67.4	12.4	5	0.7	3.3
PDGFra	99.4	8.3	5	0.9	1.7
PDGFra	68.6	10.8	3	1	2.6
PDGFra	56.1	8.8	4	0.7	1.7
PDGFra	84.1	9.5	5	1.1	3.4
PDGFra	44.3	8	3	1.2	2.7
